# In-depth analysis reveals complex molecular etiology of idiopathic cerebral palsy

**DOI:** 10.1101/2020.08.17.255158

**Authors:** Na Li, Pei Zhou, Hongmei Tang, Lu He, Xiang Fang, Jinxiang Zhao, Xin Wang, Yifei Qi, Chuanbo Sun, Yunting Lin, Fengying Qin, Miaomiao Yang, Zhan Zhang, Caihua Liao, Shuxin Zheng, Xiaofang Peng, Ting Xue, Qianying Zhu, Yan Li, Liru Liu, Jingyu Huang, Li Liu, Changgeng Peng, Dingding Han, Dong Liu, Kaishou Xu, (Cougar) Hao Hu

## Abstract

Cerebral palsy (CP), the most prevalent physical disability in children, has long been ignored with regard to its inherent molecular mechanism. In this work, we performed in-depth clinical and molecular analysis on 120 idiopathic CP families, and identified in half of the patients the underlying risk factors. By a compilation of 117 CP-related genes, we recognized the characteristic features in terms of inheritance and function, and proposed a dichotomous classification system according to the expression patterns. In two patients with both CP and intellectual disability, we revealed that the defective TYW1, a tRNA hypermodification enzyme, caused microcephaly and problems in motion and cognition by hindering neuronal proliferation and migration. We developed an algorithm and proved in mice brain that this malfunctioning hypermodification specifically perturbed the translation of a subset of proteins involved in cell cycling. In a CP patient with normal intelligence, we identified a mitochondrial enzyme GPAM, the hypomorphic form of which led to hypomyelination of corticospinal tract. We confirmed that the aberrant Gpam in mice perturbed the lipid metabolism in astrocyte, resulting in suppressed astrocyte proliferation and a shortage of lipid contents supplied for oligodendrocyte myelination. This work broadened the scope of understanding of CP etiology and paved a way for innovative therapeutic strategies.
