## Supplementary table 1 CP cohort medical chart for "In-depth analysis reveals complex molecular etiology of idiopathic cerebral palsy"

### Sheet: Details
	Patient ID	Gender	1.Spastic hemiplegia; 2.Spastic diplegia; 3.Spastic quadriplegia; 4.Spastic monoplegia; 5.Spastic triplegia; 6.Dyskinetic; 7.Ataxia; 8.Mixed; 9.Hypotonia	0.None; 1.Epilepsy; 2.Intellectual disability; 3.Vision problem; 4.Hearing problem; 5.Autism spectrum disorder; 6.Dyslexia; 7.Microcephaly	Gross Motor Function Classification System (GMFCS) 1	Manual Ability Classifcation System (MACS) 2	Age at IQ examination(years)	Full-scale Intelligence Quotient (FSIQ) 3	Neuroimaging	Age at physical examination (years)	Height (cm)	Weight (kg)	Head circumference (cm)	Head circumference (SD)	Birth weight (kg)	Gestation (weeks)	Delivery	Paternal age at birth	Maternal age at birth	Consanguinity	Unaffected sibling	Rehabilitation training outcome 4
CP001	CP_001_1	Male	8	2	V	V	4.66667	66	Abnormal	3.00274	84.5	10	50	-0.379562	3.2	39	Natural	35	29	No	2	+
CP002	CP_002_1	Female	6	0	II	Ⅱ	4.91667	76	Normal	3.27671	100	15	50	0.170543	3.15	38	Natural	28	27	No	0	+++
CP003	CP_003_1	Male	1	0	I	I	5.83333	76	Abnormal	4.20274	104.5	16	49	-1.59286	3.7	40	Natural	23	22	No	0	++++
CP004	CP_004_1	Male	6	2	IV	Ⅳ	5.25	42	Abnormal	3.66575	98.5	15	49	-1.43165	2.6	36	Natural	27	25	No	1	++
CP005	CP_005_1	Male	2	0	II	I	5.41667	82	Abnormal	3.8137	104	17	48.5	-1.95	2.95	38	Natural	27	27	No	0	+++
CP006	CP_006_1	Male	1	0	I	I	6.17	83	Abnormal	4.57534	108	20	51	-0.354167	2.9	40	Natural	29	24	No	1	++
CP008	CP_007_1	Male	3	1,2,3	V	V	4.83333	<40	Abnormal	3.31781	86	9.5	49	-1.43165	3	34	Natural	36	34	No	2	N.A.
CP009	CP_008_1	Male	3	1,2,3,7	III	Ⅳ	5.33333	<40	Abnormal	3.80822	100	12.5	42	-6.59286	2.9	41	Natural	35	35	No	1	++
CP010	CP_009_1	Male	8	1,2,7	IV	V	4.50137	44	Abnormal	2.90411	98	15	45	-4.0292	3.45	40	Natural	29	28	No	0	+
CP007	CP_010_1	Male	1	0	I	Ⅰ	4.08333	89	Abnormal	2.53699	90.5	13	48	-1.48529	3.125	40	Natural	28	26	No	1	++++
CP011	CP_011_1	Male	3	2,4,7	IV	V	6.08333	<40	Normal	4.6	107	15	48.5	-2.09028	3.25	39	Caesarean	49	36	No	0	+
CP012	CP_012_1	Male	7	2,7	III	Ⅳ	7.5	40	Abnormal	5.9863	103	16	47.5	-3.25517	3.8	40	Natural	34	31	No	0	++
	CP_012_2	Female	8	2,7	IV	Ⅲ	13.211	<50*	Abnormal	13.211	150	41	49	-3.32886	3.2	40	Natural	28	25	No	0	N.A.
CP013	CP_013_1	Female	1	1,2,7	I	II	4.5726	50-70*	Abnormal	2.98904	91	12	46.5	-2.32	2.6	38	Caesarean	33	33	No	1	+++
CP014	CP_014_1	Male	1	0	I	Ⅱ	5.25	105	Abnormal	3.7726	98	14	49	-1.59286	2.8	37	Natural	35	31	No	1	++
CP015	CP_015_1	Male	1	0	I	II	5.5	>70*	Abnormal	4.01644	102	15	50	-0.878571	3.5	40	Caesarean	27	26	No	2	++
CP016	CP_016_1	Male	5	0	I	II	3.79726	87	Abnormal	2.23562	92	13	48	-0.882353	3.8	40	Natural	27	26	No	1	N.A.
CP017	CP_017_1	Female	2	2,6	I	Ⅱ	9.5	<40	Abnormal	7.96986	119	20	49.5	-1.77305	3.3	41	Natural	26	27	No	2	+++
CP018	CP_018_1	Male	2	2	I	I	8.08333	50-70*	Normal	6.47671	108	20.5	51.5	-0.496552	2.6	39	Caesarean	23	22	No	0	N.A.
CP019	CP_019_1	Male	1	2,3,7	I	Ⅱ	5.25	60	Abnormal	3.72603	85	12	47.5	-2.51079	1.35	35	Caesarean	40	26	No	0	++++
CP020	CP_020_1	Female	6	2,7	III	III	4.25	<50*	Abnormal	2.77808	82	10	45	-2.83206	2.8	40	Natural	27	25	No	0	+++
CP021	CP_021_1	Male	8	1,2,7	V	V	10.463	<40	Abnormal	10.463	116	17	48.5	-3.38	1.97	34	Caesarean	29	24	No	1	+++
CP022	CP_022_1	Male	6	3	I	II	9.91	73	Normal	8.4274	120	20.5	51	-1.33813	2.6	36	Natural	29	27	No	2	+
CP023	CP_023_1	Female	2	2,7	I	I	7.31	46	Abnormal	5.79726	103	13.5	45	-4.59701	3.25	42	Natural	33	28	No	0	++
CP024	CP_024_1	Male	6	2,7	IV	V	10.8411	<40	Abnormal	10.8411	120	25	47	-4.5	3.25	39	Caesarean	32	28	No	0	++
CP025	CP_025_1	Male	1	5	I	Ⅱ	6.08	>70*	Abnormal	4.56712	104	19	53	1.03472	2.9	40	Natural	30	28	No	0	++
CP026	CP_026_1	Female	3	2	IV	IV	4.67	53	Abnormal	3.1863	84	13	51	1.28	3.3	40	Caesarean	38	40	No	1	++
CP027	CP_027_1	Female	9	2	III	II	5.75	<40	Abnormal	4.27945	106	20	53	2.0155	3.5	40	Caesarean	39	37	No	0	+++
CP028	CP_028_1	Male	1	0	I	Ⅰ	4.83	105	Abnormal	3.29315	96	16	51.5	0.366906	3	39	Natural	37	32	No	1	+++
CP030	CP_029_1	Male	1	0	I	Ⅰ	7.16667	>70*	Abnormal	5.74521	109	17	51	-0.841379	3.4	40	Caesarean	27	25	No	0	++
CP031	CP_030_1	Female	2	0	III	I	7.48219	86	Abnormal	7.48219	116	21	52.5	0.647887	3	37	Natural	24	24	No	1	++
CP021	CP_031_1	Male	2	2	I	I	9.75	63	Normal	8.30959	130	21	53	0.100719	3.35	39	Natural	32	30	No	0	++
CP032	CP_032_1	Female	2	0	II	I	8.30959	95	Abnormal	8.30959	124	23	50.5	-1.06383	3.2	40	Caesarean	24	21	No	1	+++
CP033	CP_033_1	Male	1	1,2	I	Ⅲ	7.17	<40	Abnormal	5.69863	117	20	50	-1.38255	3.23	40	Natural	26	26	No	0	+++
CP034	CP_034_1	Male	1	0	I	I	4.75	103	Abnormal	3.32329	102	16	52	0.726619	2.8	40	Caesarean	30	31	No	0	++
CP035	CP_035_1	Female	6	2	II	II	5.51781	50-70*	Normal	4.0411	93	12	49	-0.874016	2.5	42	Natural	21	21	No	0	+++
CP036	CP_036_1	Male	2	0	II	II	14.17	>70*	Abnormal	12.737	139	35	52.5	-1.23718	3	40	Natural	23	22	Yes	1	+
CP038	CP_037_1	Male	3	2	V	V	4.33	59	Abnormal	4.29863	95	15	50	-0.878571	3.4	40	Natural	35	32	No	2	++
CP039	CP_038_1	Female	8	0	I	III	5.67	76	Abnormal	4.23288	105	16.5	48	-1.66142	3.15	39	Natural	29	25	No	0	+++
CP037	CP_039_1	Female	3	2,7	IV	Ⅳ	3.83	<40	Abnormal	2.30411	90	10	45	-2.83206	2.8	40	Natural	34	26	No	1	+++
CP040	CP_040_1	Male	1	0	I	Ⅰ	7.92	>70*	Normal	7.84658	112.5	17.5	51	-1.33813	3.25	38	Caesarean	27	27	No	1	++++
CP042	CP_041_1	Male	2	3	II	III	6.25	>70*	Normal	4.87671	100	16.5	49.5	-1.56164	1.6	33	Caesarean	28	29	No	2	++
CP043	CP_042_1	Male	3	0	III	III	4.94	81	Abnormal	4.94247	97	17.5	49.5	-1.56164	2.5	40	Caesarean	35	27	No	2	+++
CP044	CP_043_1	Male	1	0	I	Ⅰ	3.83	>70*	Normal	2.41096	88	11	49	-0.75	3.2	40	Natural	29	30	No	1	++
CP045	CP_044_1	Female	2	2,7	III	III	4.06575	59	Abnormal	2.63562	90	11	44	-3.59542	3	40	Natural	25	26	No	1	++
CP046	CP_045_1	Male	8	2,6,7	IV	IV	6.3	67	Abnormal	4.96164	99	14	45	-4.64384	2.3	37	Natural	30	27	No	0	++
CP047	CP_046_1	Female	1	3	I	I	10.17	77	Abnormal	8.78082	127	25	53.5	0.891304	3.05	37	Natural	31	29	No	0	+++
CP048	CP_047_1	Male	3	0	III	Ⅲ	9.42	74	Abnormal	8.0274	142	28	51.5	-0.978417	2.6	37	Natural	28	27	No	1	+
CP049	CP_048_1	Female	3	2,4,7	III	Ⅲ	8.5	<40	Abnormal	7.15616	95	12	45	-4.6338	2.9	40	Natural	26	20	No	1	++
CP050	CP_049_1	Female	2	0	II	I	5.16	73	Abnormal	3.63014	97	19.5	50	0.170543	3.95	41	Caesarean	22	22	No	0	++
CP051	CP_050_1	Male	2	0	II	I	7.33	>70*	Normal	6.0411	112	21	49.5	-1.87586	3.45	40	Natural	32	28	No	0	++
CP052	CP_051_1	Female	3	2,7	IV	IV	5.25	52	Abnormal	3.90411	92	12	43.5	-5.20472	3.3	40	Natural	26	23	No	1	++
CP053	CP_052_1	Female	2	0	I	I	6.33	112	Normal	5.01096	110	20	50	-0.511278	3	40	Caesarean	27	27	No	0	+++
CP054	CP_053_1	Male	1	0	I	I	10.25	95	Abnormal	8.89863	132	25	50.5	-1.88112	2.95	38	Natural	26	26	No	2	+++
CP055	CP_054_1	Male	2	3	I	I	6.08	78	Abnormal	4.74521	103	18.5	52	0.150685	3.2	37	Caesarean	32	24	No	0	++++
补视频CP058	CP_055_1	Female	1	2,7	II	Ⅱ	8.66667	<40	Abnormal	7.41644	120	17	47	-3.22535	2.96	39	Natural	27	22	No	1	++
CP056	CP_056_1	Male	2	0	I	Ⅱ	4.17	97	Abnormal	2.87671	82	12	48	-1.83942	2.45	36	Natural	28	26	No	0	++++
补视频CP057	CP_057_1	Male	1	2,7	III	Ⅱ	3.5	54	Abnormal	2.11233	83	10.2	45.5	-2.72059	3.3	38	Natural	28	26	No	1	++
补视频CP059	CP_058_1	Male	1	3	II	Ⅱ	4.08333	79	Abnormal	2.80822	88	12	50	-0.379562	3.6	39	Natural	24	23	No	1	+++
补视频CP060	CP_059_1	Male	1	0	I	I	8.16667	>70*	Abnormal	6.87945	110	32	50	-1.81295	2.5	36	Natural	36	32	No	1	+++
补视频CP061	CP_060_1	Male	3	1,2,7	III	III	4.75068	46	Abnormal	3.44932	99	15	48	-2.15108	3	38	Natural	24	25	No	0	+++
CP062	CP_061_1	Female	1	0	I	II	5.34	91	Abnormal	5.33699	108	17	49.5	-1.09559	3.1	40	Natural	36	37	No	1	+++
CP063	CP_062_1	Male	1	0	I	II	3.33	79	Normal	2.04658	83	10	47	-1.61765	3	40	Natural	24	24	No	1	+
CP064	CP_063_1	Female	3	0	IV	III	3.58333	116	Abnormal	2.34795	83	10	47	-1.30534	3.05	39	Caesarean	32	30	No	0	++
CP041	CP_064_1	Male	3	2	IV	III	3.33	54	Normal	2.08219	82	10	48.5	-0.514706	2.6	40	Caesarean	28	29	No	1	+
补视频CP065	CP_065_1	Male	2	0	I	I	4.12	>70*	Normal	4.12329	105	19.5	50	-0.878571	4.1	40	Caesarean	24	24	No	0	+
补视频CP066	CP_066_1	Male	3	1,2,7	IV	Ⅴ	3.31781	<40	Abnormal	3.31781	96.5	12.5	42.8	-5.89209	2.45	35	Natural	28	28	No	0	+
补视频CP067	CP_067_1	Male	3	1,2,7	V	Ⅴ	6.08333	<40	Abnormal	4.82466	100	18	46	-3.9589	2.6	40	Natural	30	27	No	0	++
CP068	CP_068_1	Male	9	0	I	I	6.25	74	Normal	4.93973	106	15.8	50	-1.21918	3.68	40	Natural	22	15	No	0	++
补视频CP069	CP_069_1	Male	6	2	IV	Ⅳ	5.75	57	Abnormal	4.5589	110	12.5	50.5	-0.701389	3.45	40	Natural	45	33	No	0	++
补视频CP070	CP_070_1	Male	6	0	III	II	3.25	>70*	Normal	2.12603	90	10	48	-0.882353	2.45	37	Natural	27	23	No	1	+++
补视频CP071	CP_071_1	Male	1	0	I	I	3.83333	97	Normal	2.70959	89	12.5	49	-0.75	3.3	39	Caesarean	23	23	No	0	++++
CP072	CP_072_1	Female	1	0	I	I	7.07	108	Abnormal	7.07123	123	22	49	-1.8169	3.4	40	Natural	36	33	No	1	+++
补视频CP073	CP_073_1	Male	2	0	II	Ⅱ	3.16667	>70*	Abnormal	2.07397	90	11	47	-1.61765	2.5	40	Caesarean	34	28	No	3	+++
补视频CP074	CP_074_1	Male	2	0	I	I	3.91667	>70*	Abnormal	2.62192	86	13	50	-0.0147059	3.1	40	Natural	28	23	No	1	++
CP076	CP_075_1	Female	6	2,7	III	III	4.08767	59	Abnormal	4.08767	91	14	46.5	-2.84252	3.2	38	Natural	21	21	No	1	++
CP077	CP_076_1	Male	6	2	III	Ⅲ	3.08333	42	Abnormal	2.05205	70	12	49	-0.147059	2.9	40	Caesarean	24	24	No	0	++
CP078	CP_077_1	Male	1	2	I	I	5.33333	50-70*	Abnormal	4.34795	115	15	49.5	-1.39583	2.25	39	Natural	27	23	No	0	++++
Male	CP_078_1	Male	3	2,7	V	V	6	<40	Abnormal	4.5	105	15	45	-4.52083	1.85	30	Natural	37	33	No	1	N.A.
CP079	CP_079_1	Female	2	0	III	II	5.17	>70*	Abnormal	5.16986	106	18	49	-1.26316	2.85	40	Natural	31	30	No	0	+++++
CP080	CP_080_1	Female	5	2,7	I	II	3.25	50-70*	Abnormal	2.29589	84	11.5	45.5	-2.45038	2.9	40	Natural	29	28	No	0	+++
CP081	CP_081_1	Female	2	2	I	I	14.4493	<40	Abnormal	14.4493	145	55	53	-0.846154	3.25	41	Natural	31	23	No	0	N.A.
CP082	CP_082_1	Male	1	0	II	Ⅲ	3.23836	102	Abnormal	3.23836	93	13	49	-1.10949	3.2	40	Natural	27	23	No	0	++++
CP083	CP_083_1	Male	6	2,7	III	IV	5.08333	48	Abnormal	4.08219	102	14	46.5	-3.37857	2.7	39	Caesarean	31	29	No	0	+++
CP084	CP_084_1	Female	1	3	I	I	3.08333	73	Abnormal	2.06849	90	11.5	49	0.7	2.75	37	Caesarean	35	29	No	1	+++
CP085	CP_085_1	Female	1	7	I	Ⅱ	5.25	73	Abnormal	4.30137	95	13	47.5	-2.24806	2.5	38	Natural	22	26	No	1	+++
CP086	CP_086_1	Female	2	2,3	I	I	4.20822	57	Abnormal	4.20822	100	15	49.5	-0.480315	2.5	40	Natural	28	26	No	1	+++
CP087	CP_087_1	Female	4	7	I	I	11.25	>70*	Abnormal	10.4301	140.7	38.5	49	-2.58865	3	39	Natural	30	26	No	1	+++
CP088（脱失病例，家长不肯电话回访）	CP_088_1	Male	2	7	I	I	6.66667	N.A.	Abnormal	5.78356	110	18.5	47	-3.6	3.4	39	Caesarean	33	31	No	0	++
CP089	CP_089_1	Male	1	7	I	II	3.32603	>70*	Abnormal	3.32603	95	20	48	-2.15108	2.9	40	Natural	33	27	No	2	++++
CP091	CP_090_1	Male	2	0	III	Ⅱ	3.33333	>70*	Normal	2.46575	88	14	48	-1.48529	3.3	40	Caesarean	28	23	No	1	++++
CP092	CP_091_1	Male	3	0	IV	III	3.58333	>70*	Abnormal	3.47945	93	14	49	-1.43165	2.9	40	Caesarean	45	35	No	1	+++
CP090	CP_092_1	Female	3	2,7	IV	IV	3.4	42	Abnormal	3.4	93.5	13	46.5	-2.54264	3.9	40	Caesarean	31	33	No	1	++
CP093	CP_093_1	Male	1	0	I	I	3.08333	99	Abnormal	2.9863	102	15	48	-1.83942	3.3	39	Caesarean	32	30	No	1	++
CP094	CP_094_1	Male	2	2,7	I	I	5.51781	56	Abnormal	5.51781	103	17	47	-3.39597	3.55	42	Caesarean	29	30	No	0	+++
CP095	CP_095_1	Male	2	0	III	II	3.16667	82	Abnormal	3.13151	80	11	48	-1.83942	3.1	40	Natural	33	26	No	0	+
补视频CP096	CP_096_1	Female	8	2	V	IV	3.90685	<50*	Abnormal	3.90685	98	16	48	-1.66142	3	40	Natural	27	26	No	0	+
CP097	CP_097_1	Male	2	0	I	I	3.91507	80	Abnormal	3.91507	94	13	48.5	-1.95	3.1	40	Caesarean	31	24	No	0	+++
补视频CP098	CP_098_1	Male	6	6,7	II	IV	5.33333	76	Abnormal	5.27397	120	17	48.5	-2.24658	3.2	39	Caesarean	36	29	No	0	+++
CP099	CP_099_1	Male	3	1,2	V	Ⅴ	6.43562	<40	Abnormal	6.43562	100	11	51	-0.841379	2.9	40	Natural	28	24	No	1	++
CP100	CP_100_1	Male	6	0	III	III	3.67945	99	Normal	3.67945	93	13	50	-0.71223	2.7	37	Natural	27	23	No	0	++
补视频CP101	CP_101_1	Female	1	0	I	II	2.87945	97	Abnormal	2.87945	85	12.5	47	-1.30534	3.6	38	Natural	34	34	No	1	++
补视频CP102	CP_102_1	Male	7	0	III	III	4.25	>70*	Abnormal	4.1726	101	18	50	-0.878571	2.8	36	Natural	23	20	No	0	+++
补视频CP103	CP_103_1	Male	6	2,7	V	V	4.98356	<50*	Abnormal	4.98356	110	18	45	-4.64384	3.91	34	Natural	31	28	No	0	+++
补视频CP104	CP_104_1	Male	6	0	II	III	7.30959	>70*	Normal	7.30959	140	20	51	-1.09353	3	40	Natural	38	37	No	2	N.A.
CP105	CP_105_1	Male	7	2,7	II	Ⅰ	11.9945	68	Abnormal	11.9945	148.5	46.5	50.5	-2.48966	3.7	39	Caesarean	32	30	No	0	++
CP105	CP_106_1	Male	2	0	I	Ⅰ	3.58333	102	Abnormal	3.56712	96	15.5	49	-1.43165	3.05	38	Caesarean	28	27	No	0	+++
CP107	CP_107_1	Male	6	2	II	I	7.21918	53	Abnormal	7.21918	129	23	54	1.06475	4	39	Caesarean	34	32	No	1	+++
CP108	CP_108_1	Male	8	1,2	IV	Ⅳ	3.10411	<50*	Normal	3.10411	90	11	48	-1.83942	2.8	40	Natural	22	22	No	0	N.A.
CP109	CP_109_1	Male	9	2,7	III	IV	3.13151	42	Abnormal	3.13151	90	13.5	47.5	-2.20438	3	40	Caesarean	33	33	No	0	+++
CP110	CP_110_1	Male	6	2,4	I	I	6.38356	52	Abnormal	6.38356	105	18	50.5	-1.18621	2.5	40	Natural	32	23	No	1	++++
CP111	CP_111_1	Male	8	2,6	II	III	6.89041	43	Normal	6.89041	105	17.5	50	-1.81295	2.55	37	Natural	26	27	No	1	++
CP112	CP_112_1	Female	6	6	III	Ⅱ	5.81918	>70*	Abnormal	5.81918	105	15	49	-1.61194	3.05	39	Natural	29	23	No	1	++
CP113	CP_113_1	Female	6	0	I	Ⅰ	4.07945	87	Abnormal	4.07945	98	13	48	-1.66142	3	40	Natural	23	24	No	1	++
CP114	CP_114_1	Male	6	0	III	Ⅱ	4.56	>70*	Normal	4.55616	97	18	51	-0.354167	3	37	Natural	28	29	No	1	++
CP115	CP_115_1	Male	6	1,2,3,6	II	Ⅱ	15.937	<40	Abnormal	15.937	175	70	57	0.647799	3	40	Natural	25	22	No	0	+++
	CP_115_2	Male	7	1,2,3,6	I	Ⅱ	9.1726	<40	Abnormal	9.1726	128.5	23	52	-0.832168	3.35	40	Natural	32	29	No	0	+++
CP116	CP_116_1	Male	6	2,6	I	II	9.32877	69	Abnormal	9.32877	128	25	53	-0.132867	2.3	36	Natural	52	41	No	1	++
CP117	CP_117_1	Male	9	2,6	III	III	2.92877	59	Abnormal	2.92877	91	10	49.5	-0.744526	3.5	40	Caesarean	27	28	No	1	+++
补视频CP118	CP_118_1	Female	2	0	II	I	6.83333	>70*	Normal	6.63014	103	19	50	-1.11268	3.1	38	Natural	29	25	No	2	+++
	CP_119_1	Male	7	2,6	III	III	5.30685	47	Abnormal	5.30685	113	21	50	-1.21918	3.35	42	Natural	24	23	No	1	+++
	CP_120_1	Female	6	0	I	II	10.9425	>70*	Abnormal	10.9425	129	22.5	52	-0.714286	3.4	40	Natural	38	28	No	0	+++
	Note 1: Gross Motor Function Classification System (GMFCS) classifies the gross motor function into five levels, i.e., I: walks without limitations; II: walks with limitations; III: walks using a hand-held mobility device; IV: self-mobility with limitations, may use powered mobility; V: transported in a manual wheelchair [PMID: 18318732].
	Note 2: Manual Ability Classification System (MACS) classifies the manual ability into five levels, i.e., I: handles objects easily and successfully; II: handles most objects but with somewhat reduced quality and/or speed of achievement; III: handles objects with difficulty, need help to prepare and/or modify activities; IV: handles a limited selection of easily managed objects in adapted situati…
	Note 3: Intelligence Quotient (IQ) is usually measured by the Wechsler Preschool and Primary Scale of Intelligence, fourth edition [PMID: 23397927], and IQ with asterisk is measured by the Estimated Cognitive Level of Children with CP [PMID: 18551314].IQ70-85: borderline ID; IQ50-69: mild ID; IQ35-49: moderate ID; IQ20-34: severe ID.
	Note 4: Rehabilitation training outcome: + poor; ++ fair; +++ good; ++++ very good; +++++ excellent
