## Supplementary table 2 Deep sequencing performance for "In-depth analysis reveals complex molecular etiology of idiopathic cerebral palsy"

### Sheet: Mitochondrial Genome Coverage
Patient ID	Average Coverage Depth	Maximal Coverage Depth	Minimal Coverage Depth
CP_001_1	8018	10664	5372
CP_002_1	6054	6890	5218
CP_003_1	7779	8558	7000
CP_004_1	7736	6890	5218
CP_005_1	7736	8815	6657
CP_006_1	6433	7540	5326
CP_007_1	7237	9347	5127
CP_008_1	3302	6890	5218
CP_009_1	4032	5904	2160
CP_010_1	7698	8940	6456
CP_011_1	7434	9180	5688
CP_012_1	7397	6890	5218
CP_013_1	8400	9881	6919
CP_014_1	1893	2751	1035
CP_015_1	6775	6890	5218
CP_016_1	6842	8208	5476
CP_017_1	7206	8488	5924
CP_018_1	2342	3316	1368
CP_019_1	6958	6890	5218
CP_020_1	7151	8055	6247
CP_021_1	5499	6140	4858
CP_022_1	6036	6957	5115
CP_023_1	4960	6890	5218
CP_024_1	6431	7148	5714
CP_025_1	5478	6728	4228
CP_026_1	5978	7032	4924
CP_027_1	5540	6890	5218
CP_028_1	5865	7013	4717
CP_029_1	6557	7957	5157
CP_030_1	5956	7180	4732
CP_031_1	5922	6890	5218
CP_032_1	5912	7065	4759
CP_033_1	5878	7084	4672
CP_034_1	5693	7453	3933
CP_035_1	6528	6890	5218
CP_036_1	4544	5927	3161
CP_037_1	5885	6895	4875
CP_038_1	5981	6520	5442
CP_039_1	5596	6890	5218
CP_040_1	5985	6428	5542
CP_041_1	5190	5677	4703
CP_042_1	6675	8073	5277
CP_043_1	6388	6890	5218
CP_044_1	5356	6967	3745
CP_045_1	6374	7629	5119
CP_046_1	4536	6574	2498
CP_047_1	5645	6890	5218
CP_048_1	6898	7859	5937
CP_049_1	5279	6240	4318
CP_050_1	5527	6890	5218
CP_051_1	5009	6458	3560
CP_052_1	7742	8513	6971
CP_053_1	5570	7364	3776
CP_054_1	8243	6890	5218
CP_055_1	7588	8724	6452
CP_056_1	7903	8340	7466
CP_057_1	8305	9261	7349
CP_058_1	5437	6890	5218
CP_059_1	7478	8321	6635
CP_060_1	7402	8740	6064
CP_061_1	7401	8181	6621
CP_062_1	5548	6812	4284
CP_063_1	7838	9483	6193
CP_064_1	7760	9449	6071
CP_065_1	8487	10587	6387
CP_066_1	7137	8791	5483
CP_067_1	7190	9087	5293
CP_068_1	4042	5589	2495
CP_069_1	7252	8357	6147
CP_070_1	7518	9487	5549
CP_071_1	7046	8069	6023
CP_072_1	7465	8847	6083
CP_073_1	7998	9167	6829
CP_074_1	7565	8792	6338
CP_075_1	6010	7291	4729
CP_076_1	6866	8807	4925
CP_077_1	5718	6624	4812
CP_078_1	6878	7865	5891
CP_079_1	6847	7635	6059
CP_080_1	6638	7921	5355
CP_081_1	6580	7734	5426
CP_082_1	3690	4411	2969
CP_083_1	2500	3091	1909
CP_084_1	7424	9237	5611
CP_085_1	6391	7245	5537
CP_086_1	6956	7906	6006
CP_087_1	5990	7320	4660
CP_088_1	5911	6721	5101
CP_089_1	6432	7329	5535
CP_090_1	3412	3992	2832
CP_091_1	1193	1472	914
CP_092_1	5100	6851	3349
CP_093_1	3346	4615	2077
CP_094_1	6017	7297	4737
CP_095_1	4925	6122	3728
CP_096_1	5484	6469	4499
CP_097_1	4674	6046	3302
CP_098_1	5137	6528	3746
CP_099_1	3567	3898	3236
CP_100_1	6099	8231	3967
CP_101_1	6890	9322	4458
CP_102_1	5575	6887	4263
CP_103_1	7014	7461	6567
CP_104_1	6429	7401	5457
CP_105_1	5685	6579	4791
CP_106_1	6321	7364	5278
CP_107_1	8305	9261	7349
CP_108_1	5579	6937	4221
CP_109_1	5374	6172	4576
CP_110_1	4043	5282	2804
CP_111_1	5177	6091	4263
CP_112_1	5222	5948	4496
CP_113_1	5790	6715	4865
CP_114_1	6840	7553	6127
CP_115_1	4784	5465	4103
CP_116_1	5693	6535	4851
CP_117_1	3702	4607	2797
CP_118_1	7057	8792	5322
CP_119_1	8110	9428	6792
Mean	6107.68	7237.9	4958.24

### Sheet: Whole Genome Sequencing Coverag
Patient ID	Total Sequences (Gb)	>Q20 Sequences (Gb)	Average Genome Depth (X)	>5X Genome Coverage	>10X Genome Coverage	>20X Genome Coverage	Average Coding Depth (X)	>5X Coding Exons Coverage	>10X Coding Exons Coverage	>20X Coding Exons Coverage
CP_001_1	101.977	96.254	33.4038	0.921504	0.906962	0.772707	45.3934	0.998584	0.992691	0.937005
CP_002_1	102.671	96.5972	33.3271	0.91631	0.914384	0.894788	35.2331	0.996833	0.995164	0.979263
CP_003_1	105.959	100.173	34.1567	0.922531	0.918991	0.874387	36.5891	0.998285	0.994991	0.960947
CP_004_1	121.031	115.651	39.1014	0.923105	0.92135	0.892763	42.2901	0.999115	0.997562	0.97708
CP_005_1	110.812	104.613	35.85	0.922892	0.920104	0.881936	38.5	0.998955	0.996733	0.968572
CP_006_1	107.631	103.317	34.8592	0.922869	0.919593	0.876363	38.7524	0.999156	0.996936	0.967849
CP_007_1	103.18	98.0638	33.5146	0.922623	0.917904	0.86428	38.9833	0.999114	0.996547	0.964378
CP_008_1	114.506	108.101	37.1136	0.923035	0.920537	0.884961	41.3438	0.999152	0.997712	0.974733
CP_009_1	102.029	96.9059	33.2365	0.922647	0.91846	0.868221	36.3871	0.998983	0.996129	0.960273
CP_010_1	108.235	102.825	34.8408	0.922713	0.919438	0.876663	37.6256	0.998857	0.996176	0.964372
CP_011_1	102.796	95.1602	33.0918	0.922806	0.918511	0.867199	34.4618	0.998942	0.995291	0.951522
CP_012_1	105.245	98.665	33.7216	0.921886	0.916986	0.865631	35.7331	0.999018	0.995569	0.9564
CP_012_2	106.183	101.399	34.4953	0.916074	0.914104	0.896635	36.9985	0.997034	0.995617	0.982499
CP_013_1	101.774	97.0331	33.0514	0.916076	0.914042	0.890932	35.3337	0.996845	0.995307	0.97701
CP_014_1	104.357	99.1209	33.5843	0.922557	0.918486	0.871649	34.8527	0.998577	0.994689	0.954386
CP_015_1	103.764	99.6227	33.7389	0.92288	0.919398	0.873187	34.8685	0.998663	0.995162	0.953369
CP_016_1	102.357	96.8849	33.0298	0.922667	0.918651	0.868748	33.9865	0.998652	0.994605	0.950062
CP_017_1	103.701	98.3983	33.788	0.916713	0.915184	0.898312	34.5759	0.996599	0.994558	0.973896
CP_018_1	103.554	98.832	33.5134	0.92281	0.919168	0.871935	34.5739	0.99879	0.99536	0.953617
CP_019_1	102.897	97.5631	33.3186	0.922877	0.919079	0.871667	33.6399	0.998687	0.994816	0.948026
CP_020_1	105.241	99.9247	34.3114	0.916608	0.915097	0.899899	35.0252	0.996988	0.99562	0.978362
CP_021_1	106.126	100.241	34.598	0.923029	0.92002	0.877964	35.639	0.998508	0.9953	0.959005
CP_022_1	122.789	117.235	39.7347	0.922982	0.921332	0.894955	42.1596	0.998907	0.99723	0.97718
CP_023_1	101.608	96.1955	32.9888	0.916568	0.914889	0.892695	32.3989	0.996706	0.994418	0.956737
CP_024_1	109.27	103.675	35.3154	0.922884	0.920158	0.880865	35.4665	0.998637	0.995341	0.956121
CP_025_1	105.311	99.7096	34.1242	0.922856	0.919497	0.875211	34.4711	0.998001	0.993807	0.950741
CP_026_1	103.395	97.6399	33.4679	0.916481	0.914824	0.895207	33.851	0.996842	0.994829	0.96934
CP_027_1	138.401	133.344	44.6783	0.916853	0.915821	0.911999	46.8	0.997139	0.996025	0.991639
CP_028_1	102.503	97.6998	33.0983	0.922853	0.919094	0.86991	35.5092	0.998819	0.995654	0.957567
CP_029_1	102.078	97.1474	33.0568	0.922924	0.919231	0.87031	34.3738	0.998343	0.994418	0.952049
CP_030_1	100.72	96.1744	32.9825	0.916436	0.914724	0.892702	35.7297	0.996328	0.994378	0.977371
CP_031_1	104.531	99.1375	33.9673	0.922891	0.918735	0.871226	35.356	0.99804	0.993086	0.948544
CP_032_1	103.133	97.1804	33.7836	0.916365	0.913158	0.827717	41.8819	0.996161	0.993648	0.959223
CP_033_1	103.062	98.1484	33.6587	0.922261	0.911927	0.805039	43.9809	0.998684	0.994471	0.94981
CP_034_1	111.096	106.799	35.7359	0.922675	0.919387	0.879526	38.5422	0.998176	0.9949	0.962213
CP_035_1	102.14	97.1729	33.2861	0.916578	0.914957	0.895906	35.569	0.996066	0.993974	0.977248
CP_036_1	103.385	98.6953	33.3756	0.922667	0.91875	0.869803	35.9025	0.99861	0.995336	0.958155
CP_037_1	114.918	109.437	36.8998	0.923054	0.920917	0.886832	39.0881	0.998812	0.996476	0.968466
CP_038_1	102.78	98.8442	33.3267	0.916506	0.914936	0.897625	34.2399	0.996671	0.994705	0.97475
CP_039_1	121.069	114.543	39.0299	0.916839	0.91564	0.909107	41.7185	0.997005	0.995787	0.989742
CP_040_1	106.091	100.481	34.194	0.922929	0.919572	0.874913	36.4228	0.998798	0.995815	0.960081
CP_041_1	107.91	104.042	34.7764	0.923172	0.920476	0.879868	35.7979	0.998994	0.99616	0.960372
CP_042_1	120.79	115.646	38.8341	0.923196	0.92139	0.891426	43.5239	0.999318	0.998237	0.980119
CP_043_1	101.088	96.1764	32.8654	0.923107	0.919449	0.869722	35.1137	0.999129	0.996252	0.958668
CP_044_1	102.106	97.1126	33.4821	0.916848	0.915439	0.897833	35.7482	0.997253	0.996512	0.984108
CP_045_1	103.212	98.1003	33.4325	0.923011	0.919201	0.87026	35.8945	0.998785	0.995603	0.959171
CP_046_1	110.34	104.74	35.6475	0.916797	0.915486	0.904108	37.4643	0.997102	0.995825	0.985445
CP_047_1	105.696	100.377	34.1972	0.922843	0.919336	0.874176	36.461	0.99886	0.995742	0.960191
CP_048_1	113.264	107.352	36.7902	0.91685	0.915469	0.905467	38.8657	0.997109	0.995894	0.987219
CP_049_1	101.461	94.7604	32.9233	0.91684	0.915153	0.890472	33.8817	0.997044	0.995566	0.971117
CP_050_1	101.62	93.2581	32.8427	0.92295	0.91852	0.864718	33.4367	0.998933	0.994562	0.945956
CP_051_1	102.704	99.1667	33.4224	0.916069	0.913445	0.885229	33.7445	0.99655	0.993951	0.960249
CP_052_1	126.603	120.376	41.1756	0.917025	0.915877	0.910453	43.4177	0.99705	0.995924	0.990648
CP_053_1	104.644	99.9192	34.0529	0.922997	0.919274	0.872335	36.2058	0.998942	0.995929	0.95929
CP_054_1	101.875	96.9961	33.1272	0.922875	0.918586	0.867237	35.1715	0.998801	0.995453	0.954873
CP_055_1	131.488	125.404	42.5441	0.917017	0.915904	0.911348	45.0821	0.997218	0.99624	0.992002
CP_056_1	120.766	115.38	39.2922	0.9232	0.921468	0.893592	41.5642	0.999161	0.997693	0.976362
CP_057_1	117.428	113.471	37.9298	0.923151	0.921169	0.889407	40.8324	0.998948	0.99742	0.974248
CP_058_1	115.072	111.373	37.2905	0.923133	0.921017	0.88733	40.5505	0.99907	0.997292	0.972872
CP_059_1	117.421	113.59	38.0393	0.923152	0.921202	0.889347	41.6869	0.999026	0.997335	0.974795
CP_060_1	115.785	110.94	37.4449	0.923165	0.921016	0.887619	40.5811	0.99909	0.997267	0.973429
CP_061_1	103.992	98.7541	33.897	0.916581	0.915009	0.89873	35.2371	0.997083	0.995682	0.980633
CP_062_1	109.651	105.366	35.3175	0.91692	0.90019	0.806671	48.3846	0.999182	0.995752	0.959767
CP_063_1	100.818	97.3405	32.6982	0.911946	0.900738	0.816505	43.9411	0.99737	0.995231	0.967922
CP_064_1	110.145	105.899	35.4792	0.917647	0.902284	0.815593	47.1506	0.999149	0.99616	0.963323
CP_065_1	108.722	104.904	34.8413	0.919201	0.909601	0.843618	40.9062	0.999035	0.996275	0.964474
CP_066_1	108.034	104.099	34.6562	0.920071	0.911755	0.84903	40.624	0.999263	0.99675	0.965494
CP_067_1	107.492	102.378	35.1427	0.919377	0.906884	0.819089	44.8272	0.999363	0.996473	0.958296
CP_068_1	110.376	105.21	35.8453	0.918636	0.90373	0.808963	48.5009	0.999269	0.996055	0.957546
CP_069_1	120.534	114.811	39.825	0.921156	0.914448	0.862168	48.9037	0.999498	0.998046	0.977582
CP_070_1	114.299	108.975	37.1061	0.918272	0.902822	0.809866	51.2737	0.999304	0.995959	0.958875
CP_071_1	105.859	101.863	34.049	0.923063	0.919489	0.873221	34.3488	0.998901	0.994644	0.947418
CP_072_1	118.295	113.664	38.2294	0.916727	0.915572	0.907267	38.5544	0.997154	0.996341	0.98536
CP_073_1	101.901	96.0267	32.8655	0.922964	0.918866	0.86739	34.7892	0.999195	0.996051	0.955587
CP_074_1	101.704	95.9235	32.8163	0.92294	0.918813	0.867487	34.584	0.998863	0.995701	0.955019
CP_075_1	132.523	125.442	42.9015	0.916984	0.915942	0.91125	46.3105	0.996449	0.994974	0.990053
CP_076_1	108.8	104.475	34.9582	0.922898	0.919201	0.873783	39.5485	0.999078	0.996733	0.967897
CP_077_1	112.372	106.807	36.2975	0.922928	0.920446	0.884109	38.777	0.99708	0.993755	0.963399
CP_078_1	116.758	112.126	37.5201	0.923048	0.920387	0.885362	42.8436	0.999078	0.997351	0.975326
CP_079_1	117.473	112.816	37.8426	0.916514	0.915123	0.906228	40.4107	0.99732	0.99667	0.990678
CP_080_1	107.335	103.677	34.6575	0.916467	0.915042	0.89998	36.6291	0.9971	0.996063	0.983592
CP_081_1	102.012	98.0316	33.043	0.916427	0.91481	0.894694	34.986	0.997288	0.996255	0.980027
CP_082_1	122.768	119.111	39.7041	0.923107	0.920878	0.888726	48.475	0.999253	0.998079	0.980932
CP_083_1	103.603	97.6432	33.3947	0.922909	0.918961	0.870028	35.3518	0.998877	0.995792	0.958139
CP_084_1	123.671	115.824	39.9351	0.916949	0.915808	0.909805	40.4338	0.997382	0.996294	0.988618
CP_085_1	104.522	99.7126	33.7514	0.916402	0.914772	0.889411	38.454	0.996652	0.995074	0.978377
CP_086_1	102.327	96.9001	32.9839	0.916543	0.914816	0.886443	33.8732	0.997117	0.99544	0.963297
CP_087_1	101.869	96.4679	32.6944	0.916279	0.914251	0.881725	32.9196	0.996291	0.993497	0.951017
CP_088_1	115.153	108.615	37.0787	0.923114	0.920884	0.8876	37.2466	0.998477	0.995818	0.963337
CP_089_1	101.599	96.0234	32.8182	0.922823	0.918047	0.863099	35.2445	0.999123	0.995652	0.95418
CP_090_1	101.883	96.8003	32.7808	0.922582	0.917739	0.863413	34.14	0.998327	0.993628	0.945644
CP_091_1	101.611	96.546	32.7842	0.92281	0.918105	0.863003	33.1202	0.997907	0.991825	0.931474
CP_092_1	103.515	97.9266	33.4156	0.916631	0.91499	0.886749	33.7408	0.996706	0.994699	0.958429
CP_093_1	105.834	99.526	34.199	0.92285	0.919094	0.873081	36.1362	0.998844	0.995555	0.958959
CP_094_1	103.68	97.3294	33.4132	0.922924	0.918963	0.869579	34.7774	0.998813	0.995444	0.954874
CP_095_1	106.313	99.8509	34.0935	0.922993	0.919495	0.873825	35.3156	0.998734	0.995329	0.956004
CP_096_1	106.922	99.7069	34.5228	0.916763	0.915393	0.899494	35.422	0.997089	0.995824	0.977946
CP_097_1	106.969	99.7435	34.5805	0.923019	0.919622	0.875815	36.3647	0.998914	0.99566	0.95958
CP_098_1	105.197	98.1746	34.0393	0.92303	0.919396	0.873407	35.3825	0.998951	0.995542	0.95583
CP_099_1	129.209	123.306	41.3616	0.923241	0.921937	0.899751	43.6119	0.999178	0.997972	0.980494
CP_100_1	124.332	118.893	39.6347	0.923194	0.921684	0.896096	40.5849	0.999209	0.997837	0.976375
CP_101_1	108.324	104.457	34.8016	0.91635	0.910239	0.824707	28.0917	0.996128	0.977879	0.741811
CP_102_1	115.973	110.521	37.175	0.923049	0.92065	0.886714	37.1034	0.998857	0.996241	0.963829
CP_103_1	120.415	116.078	38.6529	0.923055	0.920983	0.891724	39.9537	0.999071	0.997371	0.972923
CP_104_1	112.422	108.657	36.0854	0.922874	0.919627	0.880528	38.1879	0.998827	0.996103	0.966459
CP_105_1	103.032	97.4956	33.0167	0.922751	0.918583	0.866308	32.886	0.998763	0.994351	0.940404
CP_106_1	105.467	100.158	34.1172	0.923042	0.919621	0.874508	35.2152	0.999015	0.995748	0.956508
CP_107_1	100.081	94.8977	32.3881	0.922531	0.917533	0.863152	33.0508	0.998716	0.994444	0.944465
CP_108_1	133.193	127.512	43.0706	0.923257	0.921813	0.898837	71.6126	0.999584	0.998906	0.99631
CP_109_1	153.121	146.529	49.4055	0.923339	0.922467	0.909865	69.8672	0.999534	0.998917	0.996212
CP_110_1	136.323	133.11	43.7405	0.92305	0.921682	0.90134	48.2948	0.998948	0.997561	0.983942
CP_111_1	100.365	95.4003	32.3681	0.922525	0.917174	0.859532	33.3746	0.998895	0.994777	0.942988
CP_112_1	101.348	95.5335	32.9237	0.916805	0.915148	0.887482	33.9491	0.997248	0.996036	0.969066
CP_113_1	110.885	103.838	35.7847	0.916832	0.915423	0.900965	37.5106	0.997227	0.996172	0.983954
CP_114_1	109.585	103.527	35.0215	0.922748	0.91884	0.87373	35.2341	0.998767	0.994679	0.946932
CP_115_1	102.701	97.9696	33.2264	0.922807	0.918428	0.866924	35.2064	0.999094	0.995759	0.95585
CP_115_2	113.73	107.782	36.674	0.923029	0.920363	0.884458	38.2073	0.999144	0.996635	0.967325
CP_116_1	138.174	133.904	44.2418	0.923201	0.922026	0.903951	45.5009	0.999331	0.998185	0.981996
CP_117_1	113.587	109.975	36.9168	0.923042	0.920424	0.885088	38.2493	0.999113	0.996666	0.967895
CP_118_1	115.899	112.191	37.3497	0.916426	0.915031	0.905119	38.1589	0.994592	0.991378	0.97731
CP_119_1	118.935	114.475	38.1131	0.922808	0.920473	0.889336	38.5842	0.994981	0.989858	0.957035
CP_120_1	119.687	114.225	38.7204	0.916678	0.915526	0.908225	40.7161	0.996856	0.995533	0.987443
Mean	110.073	104.817	35.5855	0.920634	0.917057	0.87786	38.6094	0.998213	0.995547	0.964698

### Sheet: Whole Exome Sequencing Coverage
Patient ID	Total Sequences (Gb)	>Q20 Sequences (Gb)	Average Coding Exons Depth (X)	>5X Coding Exons Coverage	>10X Coding Exons Coverage	>20X Coding Exons Coverage	>100X Coding Exons Coverage	>200X Coding Exons Coverage
CP_002_1	53.0192	51.1602	595.14	0.99694	0.996405	0.99577	0.989012	0.948746
CP_012_1	58.6624	56.5418	650.638	0.998885	0.998465	0.99784	0.992051	0.952179
CP_013_1	53.3031	51.6213	628.693	0.996874	0.996296	0.995751	0.989486	0.956962
CP_014_1	54.1875	52.4161	633.692	0.99871	0.998222	0.997563	0.990814	0.957581
CP_015_1	53.3538	51.6666	625.36	0.99867	0.998187	0.997542	0.989824	0.944839
CP_016_1	51.7353	50.0423	610.5	0.99868	0.998259	0.99762	0.989757	0.94281
CP_017_1	51.307	49.5214	570.249	0.996817	0.996277	0.99563	0.988934	0.957422
CP_019_1	57.8125	55.8389	663.633	0.998571	0.998139	0.997573	0.991717	0.960191
CP_020_1	51.9456	50.2824	610.216	0.996895	0.996353	0.995744	0.988905	0.947137
CP_022_1	58.4513	56.6607	691.975	0.998642	0.998172	0.997546	0.991905	0.962466
CP_023_1	57.2855	55.4033	641.397	0.997092	0.996506	0.995899	0.990547	0.958313
CP_025_1	50.7477	49.1855	602.405	0.998634	0.998184	0.997575	0.989023	0.9386
CP_028_1	51.5396	49.9367	603.146	0.998662	0.998246	0.997629	0.990223	0.940008
CP_029_1	54.0022	52.2925	635.664	0.99881	0.998315	0.997712	0.989797	0.939331
CP_032_1	55.4049	53.5171	626.247	0.99705	0.996501	0.995934	0.990094	0.949976
CP_034_1	59.4213	57.6356	711.307	0.998559	0.998063	0.997523	0.991959	0.962592
CP_037_1	53.0578	51.4328	640.191	0.998731	0.998273	0.997691	0.989323	0.932426
CP_038_1	54.6225	52.9171	654.605	0.997077	0.996423	0.995803	0.989164	0.950232
CP_040_1	50.1104	48.5506	582.522	0.998547	0.998047	0.997393	0.988804	0.938796
CP_041_1	55.5556	53.8806	637.856	0.998639	0.998142	0.997557	0.990678	0.95742
CP_043_1	52.6282	50.9546	622.07	0.998652	0.998206	0.997572	0.988316	0.924202
CP_045_1	57.435	55.4954	651.18	0.998687	0.998288	0.997679	0.991897	0.962936
CP_046_1	56.3008	54.4788	655.323	0.997008	0.996477	0.995883	0.990494	0.955129
CP_047_1	58.8518	56.9563	697.291	0.998656	0.998228	0.997645	0.991831	0.963061
CP_048_1	50.8064	48.8808	590.813	0.996956	0.996344	0.995734	0.98851	0.950309
CP_052_1	44.1016	42.4762	516.569	0.996711	0.996082	0.995373	0.98512	0.936532
CP_054_1	44.8937	43.1213	518.807	0.998401	0.997935	0.997179	0.986428	0.932816
CP_056_1	47.8007	46.0124	545.607	0.99857	0.998028	0.997303	0.987457	0.929593
CP_060_1	50.3968	48.5698	598.255	0.998374	0.997855	0.997206	0.988765	0.952142
CP_061_1	46.9179	45.1097	562.98	0.996696	0.996092	0.995418	0.986423	0.943738
CP_062_1	51.1255	49.0457	567.08	0.998601	0.998041	0.997384	0.988757	0.945863
CP_063_1	48.1896	46.2506	547.931	0.996765	0.996183	0.995567	0.98726	0.938367
CP_065_1	55.2846	53.2779	618.548	0.998653	0.998124	0.997389	0.99032	0.951301
CP_068_1	54.333	52.2841	627.888	0.99869	0.998255	0.997691	0.99077	0.95238
CP_070_1	44.3844	42.7551	527.761	0.998538	0.998037	0.997384	0.986627	0.928662
CP_071_1	56.6442	54.4924	657.566	0.99868	0.998227	0.997715	0.991356	0.958575
CP_072_1	56.4294	54.4072	633.954	0.996869	0.996288	0.995646	0.989479	0.961741
CP_074_1	52.8278	51.0301	632.863	0.998569	0.998061	0.997389	0.989788	0.950534
CP_075_1	47.787	46.0581	569.43	0.99689	0.996303	0.99568	0.987446	0.943024
CP_076_1	47.656	45.891	552.612	0.998482	0.997949	0.997316	0.988401	0.938416
CP_079_1	51.6674	50.5546	616.542	0.996659	0.996167	0.995553	0.988448	0.952475
CP_080_1	52.4326	51.2804	623.069	0.996658	0.996191	0.995571	0.988666	0.948534
CP_081_1	45.6416	44.6672	542.114	0.996608	0.996074	0.995365	0.985924	0.94006
CP_082_1	53.4954	52.3219	621.719	0.998368	0.997879	0.997197	0.990092	0.956574
CP_084_1	54.5742	53.3189	631.772	0.996986	0.996494	0.995979	0.990021	0.950115
CP_085_1	51.1149	50.0011	599.651	0.996799	0.996268	0.995705	0.98857	0.949716
CP_087_1	48.9312	47.9143	578.972	0.996639	0.996147	0.995552	0.98732	0.948243
CP_088_1	57.4696	56.1421	656.526	0.998599	0.998106	0.997476	0.991511	0.960653
CP_089_1	51.0297	49.7996	597.028	0.998714	0.99823	0.997622	0.989239	0.942416
CP_092_1	53.2358	51.7902	613.619	0.996901	0.99629	0.995645	0.988948	0.953252
CP_093_1	46.0156	44.8062	548.297	0.998532	0.998074	0.997449	0.985924	0.90743
CP_100_1	52.6798	51.3084	627.311	0.99863	0.998135	0.997543	0.989681	0.94577
CP_101_1	53.4881	52.0015	614.845	0.99683	0.996304	0.995729	0.989527	0.95304
CP_102_1	45.121	43.9743	533.297	0.998493	0.997962	0.997223	0.986741	0.926256
CP_103_1	49.8931	48.607	585.999	0.998568	0.998101	0.997368	0.987575	0.924003
CP_104_1	49.4356	48.1007	580.267	0.998654	0.998203	0.997583	0.988702	0.928094
CP_107_1	48.837	47.7501	556.568	0.998508	0.99797	0.997295	0.988916	0.941748
CP_109_1	57.4124	56.247	673.637	0.998763	0.99833	0.997812	0.991683	0.957039
CP_111_1	52.0349	50.8991	608.35	0.998582	0.998141	0.997508	0.989886	0.952125
CP_112_1	53.921	52.8104	629.211	0.996913	0.996359	0.995774	0.98958	0.960899
CP_114_1	46.6131	45.6927	547.939	0.998384	0.997834	0.997142	0.986894	0.942667
CP_115_1	52.8634	51.7046	600.827	0.998602	0.998133	0.997501	0.990271	0.95639
CP_116_1	52.4018	51.2416	586.319	0.998644	0.998203	0.99759	0.990512	0.952838
CP_117_1	50.4358	49.4126	595.609	0.998531	0.998041	0.997377	0.989355	0.95008
CP_118_1	46.2915	45.1837	542.267	0.996541	0.996046	0.995389	0.986831	0.93367
CP_119_1	60.4969	58.9983	708.229	0.998705	0.998265	0.99776	0.992116	0.961186
Mean	52.2402	50.6754	608.03	0.997966	0.997461	0.996836	0.989248	0.947161
