## Supplementary table 4 Known CP-related genes for "In-depth analysis reveals complex molecular etiology of idiopathic cerebral palsy"

### Sheet: Sheet1
Gene ID	Gene Name	GO Annotation	OMIM	Inheritance Mode	Related Disease	Reference (PMID)
ADD3	Adducin 3	actin binding and calmodulin binding	601568	autosomal recessive	Cerebral palsy	23836506
AGAP1	ArfGAP With GTPase Domain, Ankyrin Repeat And PH Domain 1	GTP binding and phospholipid binding	608651	autosomal dominant	Cerebral palsy	25666757
AKT3	AKT Serine/Threonine Kinase 3	transferase activity, transferring phosphorus-containing groups and protein tyrosine kinase activity	611223	autosomal dominant	Cerebral palsy, atypical, with intellectual disability	30542205
AMPD2	Adenosine Monophosphate Deaminase 2	deaminase activity and AMP deaminase activity	102771	autosomal recessive	Cerebral palsy with irritability	29761117
AP4B1	Adaptor Related Protein Complex 4 Subunit Beta 1	binding and protein transporter activity	607245	autosomal recessive	Cerebral palsy, hypoxic-ischemic encephalopathy, association with	24065543, 21620353
AP4E1	Adaptor Related Protein Complex 4 Subunit Epsilon 1	binding and structural molecule activity	607244	autosomal recessive	Cerebral palsy, spastic tetraplegic, with intellectual disability, microcephaly, epilepsy, and white matter loss	20972249, 21620353
AP4M1	Adaptor Related Protein Complex 4 Subunit Mu 1	transporter activity	602296	autosomal recessive	Cerebral palsy with intellectual disability	19559397, 25496299
AP4S1	Adaptor Related Protein Complex 4 Subunit Sigma 1	transporter activity and protein transporter activity	607243	autosomal recessive	Cerebral palsy, spastic paraplegic, with intellectual disability and microcephaly	21620353
ASXL1	ASXL Transcriptional Regulator 1	transcription coactivator activity and retinoic acid receptor binding	612990	autosomal dominant	Cerebral palsy, atypical, with intellectual disability	30542205
ATL1	Atlastin GTPase 1	identical protein binding and GTPase activity	606439	autosomal dominant	Cerebral palsy	31700678
ATP1A3	ATPase Na+/K+ Transporting Subunit Alpha 3	nucleotide binding and cation-transporting ATPase activity	182350	autosomal dominant	Cerebral palsy, atypical, with intellectual disability	30542205
ATP8A2	ATPase Phospholipid Transporting 8A2	nucleotide binding and cation-transporting ATPase activity	605870	autosomal recessive	Cerebral palsy, atypical	30542205
CACNA1A	Calcium Voltage-Gated Channel Subunit Alpha1 A	ion channel activity and voltage-gated calcium channel activity	601011	autosomal dominant	Cerebral palsy	29761117
CD99L2	CD99 Molecule Like 2	N.A.	300846	X-linked recessive	Cerebral palsy	25666757
CHRNA1	Cholinergic Receptor Nicotinic Alpha 1 Subunit	ion channel activity	100690	autosomal dominant	Cerebral palsy, atypical, with intellectual disability	30542205
COL4A1	Collagen Type IV Alpha 1 Chain	extracellular matrix structural constituent and extracellular matrix constituent conferring elasticity	120130	autosomal dominant	Cerebral palsy	31700678
CSTB	Cystatin B	endopeptidase inhibitor activity	601145	autosomal recessive	Cerebral palsy, atypical, with intellectual disability and microcephaly	30542205
CTNNB1	Catenin Beta 1	DNA-binding transcription factor activity and binding	116806	autosomal dominant	Cerebral palsy with hyperekplexia	29761117
CYP2U1	Cytochrome P450 Family 2 Subfamily U Member 1	iron ion binding and oxidoreductase activity, acting on paired donors, with incorporation or reduction of molecular oxygen	610670	autosomal recessive	Cerebral palsy	29761117
DDHD2	DDHD Domain Containing 2	hydrolase activity	615003	autosomal recessive	Cerebral palsy	31700678
DGKZ	Diacylglycerol Kinase Zeta	protein C-terminus binding and NAD+ kinase activity	601441	autosomal recessive	Cerebral palsy, atypical	30542205
DYNC1H1	Dynein Cytoplasmic 1 Heavy Chain 1	microtubule motor activity	600112	autosomal dominant	Cerebral palsy	25817843
EHMT1	Euchromatic Histone Lysine Methyltransferase 1	methyltransferase activity and histone-lysine N-methyltransferase activity	607001	autosomal dominant	Cerebral palsy, atypical, with intellectual disability	30542205
ENTPD1	Ectonucleoside Triphosphate Diphosphohydrolase 1	hydrolase activity and nucleoside-diphosphatase activity	601752	autosomal recessive	Cerebral palsy	31700678
EPHA4	EPH Receptor A4	identical protein binding and protein kinase activity	602188	autosomal dominant	Cerebral palsy, atypical, with intellectual disability	30542205
FLNA	Filamin A	transcription factor binding	300017	X-linked dominant, overdosage	Cerebral palsy	25817843
GAD1	Glutamate Decarboxylase 1	protein heterodimerization activity and pyridoxal phosphate binding	605363	autosomal recessive	Cerebral palsy, spastic tetraplegic	15571623, 28454995
GCDH	Glutaryl-CoA Dehydrogenase	flavin adenine dinucleotide binding and fatty-acyl-CoA binding	608801	autosomal recessive	Cerebral palsy, atypical, with intellectual disability	30542205
GNAO1	G Protein Subunit Alpha O1	GTP binding and obsolete signal transducer activity	139311	autosomal dominant	Cerebral palsy	29761117
HPRT1	Hypoxanthine Phosphoribosyltransferase 1	protein homodimerization activity and nucleotide binding	308000	X-linked recessive	Cerebral palsy	31700678
HSPG2	Heparan Sulfate Proteoglycan 2	calcium ion binding and protein C-terminus binding	142461	autosomal recessive	Cerebral palsy with joint limitation	25666757
IL6	Interleukin 6	signaling receptor binding and growth factor activity	147620	autosomal recessive	Cerebral palsy, association with	24314052
ITPA	Inosine Triphosphatase	nucleotide binding and nucleoside-triphosphate diphosphatase activity	147520	autosomal recessive	Cerebral palsy, atypical, with intellectual disability	30542205
ITPR1	Inositol 1,4,5-Trisphosphate Receptor Type 1	ion channel activity and calcium channel activity	147265	autosomal dominant	Cerebral palsy, ataxic, with intellectual disability	25981959
KANK1	KN Motif And Ankyrin Repeat Domains 1	beta-catenin binding	607704	autosomal dominant, imprinted	Cerebral palsy, spastic quadriplegic, with intellectual disability	16301218, 25817843, 26236009
KCNC3	Potassium Voltage-Gated Channel Subfamily C Member 3	ion channel activity and delayed rectifier potassium channel activity	176264	autosomal dominant	Cerebral palsy, ataxic	24030952, 25981959
KCNJ6	Potassium Voltage-Gated Channel Subfamily J Member 6	inward rectifier potassium channel activity and G-protein activated inward rectifier potassium channel activity	600877	autosomal dominant	Cerebral palsy, atypical, with intellectual disability	30542205
KDM5C	Lysine Demethylase 5C	oxidoreductase activity, acting on paired donors, with incorporation or reduction of molecular oxygen, 2-oxoglutarate as one donor, and incorporation of one atom each of oxygen into both donors and histone demethylase activity (H3-K4 specific)	314690	autosomal dominant	Cerebral palsy	25666757
KDM7A	Lysine Demethylase 7A	iron ion binding and oxidoreductase activity, acting on paired donors, with incorporation or reduction of molecular oxygen, 2-oxoglutarate as one donor, and incorporation of one atom each of oxygen into both donors	N.A.	autosomal dominant	Cerebral palsy	25666757
KIDINS220	Kinase D Interacting Substrate 220	PDZ domain binding and protein kinase regulator activity	615759	autosomal dominant	Cerebral palsy, atypical, with intellectual disability	30542205
KIF1A	Kinesin Family Member 1A	ATPase activity and microtubule motor activity	601255	autosomal dominant	Cerebral palsy	31700678
KIF1C	Kinesin Family Member 1C	microtubule binding	603060	autosomal recessive	Cerebral palsy	31700678
KMT2C	Lysine Methyltransferase 2C	histone methyltransferase activity (H3-K4 specific)	606833	autosomal recessive	Cerebral palsy, atypical, with intellectual disability	30542205
L1CAM	L1 Cell Adhesion Molecule	identical protein binding and protein self-association	308840	X-linked recessive	Cerebral palsy	25666757
MAST1	Microtubule Associated Serine/Threonine Kinase 1	transferase activity, transferring phosphorus-containing groups and protein tyrosine kinase activity	612256	autosomal dominant	Cerebral palsy	25666757
MECP2	Methyl-CpG Binding Protein 2	chromatin binding	300005	X-linked dominant	Cerebral palsy, atypical, with intellectual disability	30542205
MEF2C	Myocyte Enhancer Factor 2C	DNA-binding transcription factor activity and protein heterodimerization activity	600662	autosomal dominant	Cerebral palsy	25817843
MLEC	Malectin	enzyme binding and carbohydrate binding	613802	autosomal recessive	Cerebral palsy, increased risk	28972276
NAA10	N(Alpha)-Acetyltransferase 10, NatA Catalytic Subunit	transferase activity, transferring acyl groups other than amino-acyl groups and N-acetyltransferase activity	300013	autosomal dominant	Cerebral palsy, atypical, with intellectual disability and microcephaly	30542205
NAA35	N(Alpha)-Acetyltransferase 35, NatC Auxiliary Subunit	N.A.	N.A.	autosomal dominant	Cerebral palsy	25666757
NBAS	Neuroblastoma Amplified Sequence	N.A.	608025	autosomal recessive	Cerebral palsy, atypical, with intellectual disability	30542205
NKX2-1	NK2 Homeobox 1	DNA-binding transcription factor activity and enzyme binding	600635	autosomal dominant	Cerebral palsy, ataxic dyskinetic	25817843, 23911641
NT5C2	5'-Nucleotidase, Cytosolic II	nucleotide binding and nucleoside phosphotransferase activity	600417	autosomal recessive	Cerebral palsy	31700678
OGDHL	Oxoglutarate Dehydrogenase Like	oxidoreductase activity, acting on the aldehyde or oxo group of donors, disulfide as acceptor and oxoglutarate dehydrogenase (succinyl-transferring) activity	617513	autosomal recessive	Cerebral palsy, intellectual disability, microcephaly, precocious puberty and clinodactyly	26539891
PAK3	P21 (RAC1) Activated Kinase 3	transferase activity, transferring phosphorus-containing groups and protein tyrosine kinase activity	300142	X-linked recessive	Cerebral palsy	25666757, 30542205
PALM	Paralemmin	D3 dopamine receptor binding	608134	autosomal recessive	Cerebral palsy, atypical, with intellectual disability	30542205
PCDH12	Protocadherin 12	calcium ion binding	605622	autosomal recessive	Cerebral palsy, dyskinetic, intellectual disability, and epilepsy	29556033
PDCD6IP	Programmed Cell Death 6 Interacting Protein	protein homodimerization activity and SH3 domain binding	608074	autosomal dominant	Cerebral palsy	30564460
PLP1	Proteolipid Protein 1	structural molecule activity and structural constituent of myelin sheath	300401	X-linked recessive	Cerebral palsy, atypical, with intellectual disability	30542205
PLXNA2	Plexin A2	semaphorin receptor activity	601054	autosomal dominant	Cerebral palsy, atypical, with intellectual disability	30542205
PROC	Protein C, Inactivator Of Coagulation Factors Va And VIIIa	calcium ion binding and peptidase activity	612283	autosomal recessive	Cerebral palsy	31700678
RANBP2	RAN Binding Protein 2	RNA binding and peptidyl-prolyl cis-trans isomerase activity	601181	autosomal recessive	Cerebral palsy, atypical, with intellectual disability	30542205
RELN	Reelin	serine-type peptidase activity and very-low-density lipoprotein particle receptor binding	600514	autosomal recessive	Cerebral palsy, abnormal EEG, developmental delay, and lack of coordination	29056246
RFX2	Regulatory Factor X2	DNA-binding transcription factor activity and RNA polymerase II proximal promoter sequence-specific DNA binding	142765	autosomal dominant	Cerebral palsy	25666757
SCN2A	Sodium Voltage-Gated Channel Alpha Subunit 2	ion channel activity and voltage-gated sodium channel activity	182390	autosomal dominant	Cerebral palsy with hemolysis	29761117
SCN3A	Sodium Voltage-Gated Channel Alpha Subunit 3	ion channel activity and voltage-gated sodium channel activity	182391	autosomal dominant	Cerebral palsy, atypical, with intellectual disability	30542205
SCN8A	Sodium Voltage-Gated Channel Alpha Subunit 8	ion channel activity and voltage-gated sodium channel activity	600702	autosomal dominant	Cerebral palsy	25666757
SLC35F5	Solute Carrier Family 35 Member F5	N.A.	N.A.	autosomal dominant	Cerebral palsy, microcephaly, and dysmorphia	26077850
SPAST	Spastin	microtubule binding and four-way junction helicase activity	604277	autosomal dominant	Cerebral palsy	29761117, 30542205, 25817843
SPTBN2	Spectrin Beta, Non-Erythrocytic 2	actin binding and phospholipid binding	604985	autosomal dominant	Cerebral palsy, ataxic, with intellectual disability	25981959
STXBP1	Syntaxin Binding Protein 1	protein kinase binding	602926	autosomal dominant	Cerebral palsy with intention tremor	29761117
TBCK	TBC1 Domain Containing Kinase	transferase activity, transferring phosphorus-containing groups and protein tyrosine kinase activity	616899	autosomal recessive	Cerebral palsy, atypical, with intellectual disability	30542205
TCF4	Transcription Factor 4	DNA-binding transcription factor activity and protein heterodimerization activity	602272	autosomal dominant	Cerebral palsy, atypical, with intellectual disability	30542205
TENM1	Teneurin Transmembrane Protein 1	protein homodimerization activity and heparin binding	300588	X-linked recessive	Cerebral palsy	25666757
TH	Tyrosine Hydroxylase	enzyme binding and oxygen binding	191290	autosomal recessive	Cerebral palsy	31700678
TMEM67	Transmembrane Protein 67	unfolded protein binding and filamin binding	609884	autosomal recessive	Cerebral palsy, atypical, with intellectual disability	30542205
TSC1	TSC Complex Subunit 1	binding and chaperone binding	605284	autosomal dominant, somatic	Cerebral palsy	25817843
TUBA1A	Tubulin Alpha 1a	GTP binding and structural molecule activity	602529	autosomal dominant	Cerebral palsy	25666757
TUBB4A	Tubulin Beta 4A Class IVa	GTP binding and structural constituent of cytoskeleton	602662	autosomal dominant	Cerebral palsy, atypical, with intellectual disability	30542205
WDR45	WD Repeat Domain 45	phosphatidylinositol-3-phosphate binding and phosphatidylinositol-3,5-bisphosphate binding	300526	X-linked dominant	Cerebral palsy, atypical, with intellectual disability	30542205, 25817843
WIPI2	WD Repeat Domain, Phosphoinositide Interacting 2	phosphatidylinositol-3-phosphate binding and phosphatidylinositol-3,5-bisphosphate binding	609225	autosomal dominant	Cerebral palsy	25666757
ZC4H2	Zinc Finger C4H2-Type Containing	N.A.	300897	X-linked recessive	Cerebral palsy, with intellectual disability and multiple dysmorphic features	23623388
Sources: HGMD2020.2, OMIM till 07/15/2020, ClinVar till 07/15/2020, PubMed till 07/15/2020.
Summary: autosomal recessive 31, autosomal dominant 41, X-linked recessive 7, X-linked dominant 3.
